# Provirus induction diversifies adaptive variation in *Pseudomonas aeruginosa* lysogen populations

**DOI:** 10.64898/2026.01.04.697566

**Authors:** Laura C. Suttenfield, Mia Mercado, Sanjana Jose, Ahmad Hassan, Rachel J. Whitaker

**Affiliations:** Department of Microbiology, School of Molecular and Cellular Biology, University of Illinois Urbana-Champaign, Urbana, IL; Carl R. Woese Institute for Genomic Biology, University of Illinois Urbana-Champaign, Urbana, IL; Department of Biomedical Informatics, Harvard Medical School, Boston, MA

**Keywords:** Lysogeny, phage, provirus, bacteria, evolution, clonal interference, adaptive mutation, antibiotic resistance, *Pseudomonas aeruginosa*, Mu-like, DMS3

## Abstract

*Pseudomonas aeruginosa* is a Gram-negative opportunistic pathogen that forms chronic infections in people with cystic fibrosis. Often *P. aeruginosa* strains are lysogens, infected with proviruses, that are induced by cellular stressors which include challenge with antibiotics such as ciprofloxacin. We asked how infection of *P. aeruginosa* with Mu-like provirus DMS3 would alter the evolution of antibiotic resistance through serial transfer of six replicates of four strain backgrounds, with and without sublethal doses of ciprofloxacin over 20 days. Through population metagenome sequencing we found that inducing lysogen populations had significantly higher diversity in adaptive mutations than non-lysogens after 20 days. Lysogen populations have more co-existing mutations within the population and a higher number of mutations in adaptive genes, including antibiotic efflux pump and gyrase alleles, and CRISPR-Cas loci. These data suggest that viral induction shifts the adaptive regime of a clonal population from one of stepwise periodic selective sweeps to recurrent competing mutations. Our results demonstrate the way that provirus infection can shape the evolutionary trajectory of their hosts in an environment-dependent manner.

**Significance:** Most long-term chronic infections of *Pseudomonas aeruginosa* in cystic fibrosis patients trace their origin to a single ancestor. During long-term chronic infection the evolution of each unique ancestor strain, defined by its starting genotype, can dramatically impact the success of future treatment efforts. Often the common ancestral *Pseudomonas aeruginosa* genotype is infected by a virus; this in turn shapes the evolution of bacterial cells within the human island of the lung. This work shows that when the nested virus infecting *Pseudomonas aeruginosa* is the very common transposable Mu-like virus, it can cause the bacterial population to diversify in response to antibiotic treatment in ways that may complicate future antibiotic treatment and phage therapy.
