## Supplementary Data 1 for "Provirus induction diversifies adaptive variation in *Pseudomonas aeruginosa* lysogen populations"

### Sheet: supplementary_data_1
Gene name	Reference name	Annotation	CIP	noCIP	Lysogens	Nonlysogens	PA14	dCRISPR	Inducing	Non-inducing
PA14_34550	PA14_34550	flavin reductase dependent enzyme	yes	no	yes	no	yes	no	yes	no
pelD	PA14_24510	pellicle/biofilm biosynthesis	yes	no	yes	no	yes	no	yes	no
pilJ/pilK	PA14_05360/PA14_05380	chemotaxis	yes	no	yes	no	yes	no	yes	no
PA14_45970/PA14_45980	PA14_45970/PA14_45980	puative ATPase/acetyltransferase	yes	no	yes	no	yes	no	yes	no
cobJ	PA14_26530	precorrin-3 methylase	yes	no	yes	no	no	yes	yes	no
fleQ	PA14_50220	sigma-54-dependent Fis family transcriptional regulator	yes	no	yes	no	no	no	yes	no
gntR/PA14_34670	PA14_34660/PA14_34670	cupin superfamily enzyme	yes	no	yes	no	no	no	yes	no
lapG	PA14_45920	periplasmic protease	yes	no	yes	no	no	no	yes	no
mexZ	PA14_38380	TetR family transcriptional regulator	yes	no	yes	no	no	no	yes	no
pchF	PA14_09280	pyochelin synthetase	yes	no	yes	no	no	no	yes	no
PA14_29800	PA14_29800	chemotaxis transducer	yes	no	yes	no	no	no	yes	no
PA14_34340	PA14_34340	fructokinase	yes	no	yes	no	no	no	yes	no
PA14_44660	PA14_44660	DNA ligase	yes	no	yes	no	no	yes	yes	no
pcsU	PA14_42660	Type 3 secretion	yes	no	yes	no	no	yes	yes	no
structural_variation.deletion		non-CRISPR associated deletion	yes	no	yes	no	no	no	yes	no
PA14_34840/PA14_34850	PA14_34840/PA14_34850	non-ribosomal peptide synthetase/tRNA synthase	yes	no	no	yes	yes	no	no	yes
bepA	PA14_62190	Beta-barrel assembly-enhancing protease	yes	no	no	no	yes	no	no	no
PA14_30270	PA14_30270	leucyl/phenylalanyl-tRNA-protein transferase	yes	no	no	no	yes	no	no	no
PA14_00630/phzH	PA14_00630/phzH	hp/phenazine-modifying enzyme	yes	no	no	yes	no	no	no	yes
PA14_19120/PA14_19130	PA14_19120/PA14_19130	quorum sensing regulator	yes	no	no	yes	no	no	no	yes
ptsN	PA14_57960	nitrogen regulatory protein	yes	no	no	yes	no	no	no	yes
PA14_14430/PA14_14450	PA14_14430/PA14_14450	hp/hp	yes	no	no	yes	no	no	no	yes
gyrA	PA14_23260	DNA gyrase subunit	yes	no	no	no	no	no	no	no
gyrB	PA14_00050	DNA gyrase subunit	yes	no	no	no	no	no	no	no
mexS	PA14_32420	oxidoreductase	yes	no	no	no	no	no	no	no
mexT/mexS	PA14_32410/PA14_32420	transcriptional regulator/oxidoreductase	yes	no	no	no	no	no	no	no
orfK	PA14_23370	UDP-N-acetylglucosamine 2-epimerase (non-hydrolyzing)	yes	no	no	no	no	no	no	no
PA14_10770	PA14_10770	PAS domain S-box protein	yes	no	no	no	no	no	no	no
PA14_29090/PA14_29100	PA14_29090/PA14_29100	periplasmic spermidine/putrescine-binding protein/ threonine efflux protein	yes	no	no	no	no	no	no	no
PA14_34610/gntP	PA14_34610/PA14_34630	hp/gluconate permease	yes	no	no	no	no	no	no	no
PA14_44630	PA14_44630	DNA polymerase subunits	yes	no	no	no	no	no	no	no
PA14_44800	PA14_44800	transporter	yes	no	no	no	no	yes	no	no
PA14_52510/PA14_52520	PA14_52510/PA14_52520	hp/hp	yes	no	no	no	no	no	no	no
PA14_62410	PA14_62410	phenazine biosynthesis	yes	no	no	no	no	no	no	no
pdhA	PA14_19900	pyruvate dehydrogenase (acetyl-transferring) E1 component subunit alpha	yes	no	no	no	no	no	no	no
pelB	PA14_24490	pellicle/biofilm biosynthesis	yes	no	no	no	no	no	no	no
pilJ	PA14_05360	type IV pili methyl-accepting chemotaxis transducer	yes	no	no	no	no	no	no	no
cas8	PA14_33330	CRISPR-associated protein	no	yes	yes	no	yes	no	yes	no
hemN	PA14_44470	oxygen-independent coproporphyrinogen III	no	yes	yes	no	yes	no	yes	no
hsbR	PA14_20780	fused response regulator/phosphatase	no	yes	yes	no	yes	no	yes	no
PA14_34670	PA14_34670	cupin superfamily enzyme	no	yes	yes	no	yes	no	yes	no
PA14_35150	PA14_35150	Zn-dependent alcohol dehydrogenase	no	yes	yes	no	yes	no	yes	no
pvdJ	PA14_33630	D-alanine--poly(phosphoribitol) ligase subunit	no	yes	yes	no	yes	no	yes	no
cas3	PA14_33340	CRISPR-associated helicase	no	no	yes	no	yes	no	yes	no
cas7	PA14_33310	CRISPR-associated protein	no	no	yes	no	yes	no	yes	no
fixG	PA14_10540	cytochrome c oxidase accessory protein	no	no	yes	no	yes	no	yes	no
CRISPR_deletion		large deletions encompassing CRISPR self-targeting spacer	no	no	yes	no	yes	no	yes	no
glyA_1	PA14_10770	serine hydroxymethyltransferase	no	no	yes	no	yes	no	yes	no
gntR/PA14_34670	PA14_34660/PA14_34670	transcriptional regulator/cupin superfamily protein	no	no	yes	no	yes	no	yes	no
PA14_33780	PA14_33780	transmembrane sensor	no	no	yes	no	yes	no	yes	no
PA14_33910	PA14_33910	ABC-type transport protein, periplasmic component	no	no	yes	no	yes	no	yes	no
PA14_34230	PA14_34230	ATPase	no	no	yes	no	yes	no	yes	no
PA14_34450	PA14_34450	transcriptional regulator	no	no	yes	no	yes	no	yes	no
PA14_40270	PA14_40270	cation transporter	no	no	yes	no	yes	no	yes	no
PA14_45580	PA14_45580	chemotaxis methylesterase	no	no	yes	no	yes	no	yes	no
PA14_48770	PA14_48770	transcriptional regulator	no	no	yes	no	yes	no	yes	no
PA14_54930	PA14_54930	non-ribosomal peptide synthetase	no	no	yes	no	yes	no	yes	no
pvdD	PA14_33650	pyoverdine synthetase D	no	no	yes	no	yes	no	yes	no
pvdL	PA14_33280	non-ribosomal peptide synthetase	no	no	yes	no	yes	no	yes	no
self_targeting_spacer		CRISPR array 2 spacer 1	no	no	yes	no	yes	no	yes	no
tssJ	PA14_00960	T4SS lipoprotein	no	no	yes	no	yes	no	yes	no
apaH	PA14_39870	hydrolase	no	no	yes	no	no	no	yes	no
cutS	PA14_39540	ferredoxin	no	no	yes	no	no	no	yes	no
PA14_18040	PA14_18040	hp	no	no	yes	no	no	no	yes	no
PA14_21990	PA14_21990	aspartyl aminopeptidase	no	no	yes	no	no	no	yes	no
PA14_24330	PA14_24330	export protein	no	no	yes	no	no	no	yes	no
PA14_26190	PA14_26190	hp	no	no	yes	no	no	no	yes	no
PA14_28420	PA14_28420	LysR transcriptional regulator	no	no	yes	no	no	no	yes	no
PA14_29240	PA14_29240	hydrolase	no	no	yes	no	no	no	yes	no
PA14_32790	PA14_32790	hp	no	no	yes	no	no	no	yes	no
PA14_36020	PA14_36020	paraquat-inducible protein B	no	no	yes	no	no	no	yes	no
PA14_38010	PA14_38010	hp	no	no	yes	no	no	no	yes	no
PA14_45190	PA14_45190	glycerol kinase	no	no	yes	no	no	no	yes	no
pctA/pctB	PA14_56000/PA14_56010	chemotactic transducer/chemotactic transducer	no	no	yes	no	no	no	yes	no
PA14_61150	PA14_61150	oxidoreductase	no	no	yes	no	no	no	yes	no
sdhE	PA14_54470	succinate dehydrogenase assembly factor 2 family protein	no	no	yes	no	no	no	yes	no
pscO/pscP	PA14_42580/PA14_42600	T3SS translocation/T3SS translocation	no	yes	yes	no	no	yes	no	yes
hcp/hp	PA14_03240	serine hydroxymethyltransferase	no	yes	yes	no	no	no	no	no
mdoH	PA14_67065	periplasmic glucans biosynthesis protein	no	yes	yes	no	no	no	no	no
PA14_34520	PA14_34520	sulfonate ABC transporter	no	yes	yes	no	no	no	no	no
PA14_51320	PA14_51320	Zn-dependent protease	no	yes	yes	no	no	no	no	no
impL	PA14_34130	type VI secretion system protein	no	no	yes	no	no	no	no	no
PA14_19850	PA14_19850	transcriptional regulator	no	no	yes	no	no	yes	no	no
PA14_23400	PA14_23400	oligosaccharide repeat unit polymerase; in the orf cassette	no	no	yes	no	no	no	no	no
PA14_27050	PA14_27050	SLT family transglycosylase	no	no	yes	no	no	yes	no	no
PA14_29100	PA14_29100	threonine efflux protein	no	no	yes	no	no	no	no	no
PA14_33610	PA14_33610	probable non-ribosomal peptide synthetase	no	no	yes	no	no	no	no	no
PA14_35340	PA14_35340	2-ketogluconate kinase	no	no	yes	no	no	no	no	no
PA14_38050	PA14_38050	hp	no	no	yes	no	no	no	no	no
PA14_40350	PA14_40350	ATP-dependent DNA helicase	no	no	yes	no	no	yes	no	no
PA14_42690	PA14_42690	spermidine synthase	no	no	yes	no	no	no	no	no
PA14_55780	PA14_55780	two-component sensor	no	no	yes	no	no	yes	no	no
PA14_70070	PA14_70070	hp	no	no	yes	no	no	yes	no	no
putA	PA14_54170	proline dehydrogenase	no	no	yes	no	no	yes	no	no
pvdQ	PA14_33820	acyl-homoserine lactone acylase	no	no	yes	no	no	no	no	no
phzR/PA14_39990	PA14_39980/PA14_39990	transcriptional regulator/desaturase	no	yes	no	yes	yes	no	no	yes
czcC	PA14_31970	Co/Zn/Cd efflux RND transporter	no	yes	no	no	yes	no	no	no
PA14_53110/PA14_53110	PA14_53110/PA14_53110	oxidoreductase/hp	no	yes	no	no	yes	no	no	no
phnE_1	PA14_20330	phosphonate ABC tranporter permease protein	no	yes	no	no	yes	no	no	no
tagH	PA14_00970	T4SS-associated FHA domain protein	no	yes	no	no	yes	no	no	no
cupC	PA14_51460	chaperone	no	no	no	yes	yes	no	no	yes
PA14_57210	PA14_57210	N-acetylglutamate synthase	no	no	no	yes	yes	no	no	yes
PA14_31200/PA14_31220	PA14_31200/PA14_31220	hp/hp	no	no	no	yes	yes	no	no	yes
dgcB/PA14_71300	PA14_71280/PA14_71300	hp/electron transfer flavoprotein subunit alpha/FixB family protein	no	no	no	no	yes	no	no	no
mutS/PA14_17510	PA14_17500/PA14_17510	DNA mismatch repair protein MutS/TolB-like translocation protein	no	no	no	no	yes	no	no	no
PA14_04590	PA14_04590	phosphoesterase	no	no	no	no	yes	no	no	no
mvfR	PA14_51340	Transcriptional regulator	no	yes	no	yes	no	no	no	yes
PA14_16960	PA14_16960	LysE family transporter	no	yes	no	yes	no	no	no	yes
PA14_35590	PA14_35590	flavoprotein	no	yes	no	yes	no	no	no	yes
PA14_44950	PA14_44950	transporter	no	yes	no	yes	no	yes	no	yes
PA14_48310/PA14_48320	PA14_48310/PA14_48320	AraC family transcriptional regulator/thioredoxin family protein	no	yes	no	yes	no	no	no	yes
PA14_50570	PA14_50570	hp	no	yes	no	yes	no	yes	no	yes
gacA	PA14_30650	DNA-binding response regulator	no	yes	no	no	no	yes	no	yes
leuC	PA14_23750	3-isopropylmalate dehydratase large subunit	no	yes	no	no	no	no	no	yes
PA14_09610/PA14_09630	PA14_09610/PA14_09630	MBL fold metallo-hydrolase/acyl-CoA dehydrogenase	no	yes	no	no	no	no	no	yes
PA14_15770/nagE	PA14_15770/PA14_15780	Phosphotransferase system	no	yes	no	no	no	no	no	yes
PA14_28150	PA14_28150	hp	no	yes	no	no	no	no	no	yes
PA14_51550/PA14_51570	PA14_51550/PA14_51570	transposase/PAPI-2 acetyltransferase	no	yes	no	no	no	no	no	yes
rpoB	PA14_08760	DNA-directed RNA polymerase subunit beta	no	yes	no	no	no	no	no	yes
lasR	PA14_45960	transcriptional activator protein	no	yes	no	no	no	no	no	no
mexF	PA14_32390	RND multidrug efflux transporter	no	yes	no	no	no	no	no	no
PA14_18985	PA14_18985	hp	no	yes	no	no	no	no	no	no
PA14_21490	PA14_21490	hp	no	yes	no	no	no	no	no	no
xylB	PA14_34350	xylulokinase	no	yes	no	no	no	no	no	no
dsdA	PA14_20650	dsdA	no	no	no	yes	no	no	no	yes
PA14_28970	PA14_28970	hp	no	no	no	yes	no	no	no	yes
PA14_48390	PA14_48390	transcriptional regulator araC family	no	no	no	yes	no	yes	no	yes
PA14_63480/PA14_63500	PA14_63480/PA14_63500	amino acid permease/ class III aminotransferase	no	no	no	yes	no	no	no	yes
ansA/PA14_35460	PA14_35440/PA14_35460	L-asparaginase I/sodium/alanine symporter	no	no	no	no	no	no	no	yes
gacS	PA14_52260	hybrid sensor histidine kinase/response regulator	no	no	no	no	no	no	no	yes
PA14_19970	PA14_19970	hp	no	no	no	no	no	no	no	yes
PA14_05040/PA14_05050	PA14_05040/PA14_05050	oxygen-independent coproporphyrinogen III oxidase/ Ham1 protein	no	no	no	no	no	no	no	yes
PA14_18210	PA14_18210	deoxyribonuclease	no	no	no	no	no	no	no	yes
PA14_21020	PA14_21020	non-ribosomal peptide synthetase	no	no	no	no	no	no	no	yes
PA14_27880	PA14_27880	phosphohydrolase	no	no	no	no	no	no	no	yes
PA14_47900/PA14_47910	PA14_47900/PA14_47910	MFS transporter/transcriptional regulator	no	no	no	no	no	no	no	yes
PA14_52920/PA14_52930	PA14_52920/PA14_52930	Transcriptional regulator/transcriptional regulator	no	no	no	no	no	no	no	yes
PA14_55400	PA14_55400	hp	no	no	no	no	no	no	no	yes
PA14_64710/opdK	PA14_64710/PA14_64720	extracellular heme-binding protein/outer membrane porin	no	no	no	no	no	no	no	yes
PA14_67770	PA14_67770	phosphoglycerate mutase	no	no	no	no	no	no	no	yes
trmB/hp	PA14_05000/PA14_05010	tRNA (guanosine(46)-N7)-methyltransferase/hp	no	no	no	no	no	no	no	yes
ileS	PA14_60370	isoleucyl-tRNA synthetase	no	no	no	no	no	yes	no	no
PA14_07210/PA14_07230	PA14_07210/PA14_07230	hp/fructose-bisphosphate aldolase	no	no	no	no	no	yes	no	no
PA14_34850	PA14_34850	tRNA synthase	no	no	no	no	no	yes	no	no
PA14_41710	PA14_41710	membrain protein	no	no	no	no	no	yes	no	no
msuD	PA14_34190	FMNH2-dependent methanesulfonate sulfonatase	no	no	no	no	no	yes	no	no
